# Phosphoproteomic analysis of chondrocytes after short-term exposure to inorganic polyphosphate

**DOI:** 10.1101/2021.07.30.454470

**Authors:** Uros Kuzmanov, Rahul Gawri, Alena Zelinka, Keith A Russell, Shin-Haw Lee, Anthony Gramolini, Rita Kandel

## Abstract

Osteoarthritis is a debilitating disease of the joint that affects over 230 million people worldwide. Currently there are no treatments that slow the progression of this disease. For these reasons, new biological treatment options are currently being explored. Inorganic polyphosphates are naturally occurring biological molecules that have an anabolic effect on chondrocytes grown *in vitro* in the presence of Ca^2+^. We hypothesized that when examining significant changes in protein phosphorylation, key candidates would emerge that could help to elucidate the anabolic effects of polyphosphate on chondrocytes. Therefore, we conducted a large-scale quantitative proteomic and phosphoproteomic study of bovine primary articular chondrocytes after 30-minute treatment with inorganic polyphosphate and Ca^2+^. Mass spectrometry identified more than 6000 phosphorylation sites on ∼1600 chondrocyte phosphoproteins while proteomic analysis detected approximately 4100 proteins. Analysis of the data revealed a swift and dynamic response to polyphosphate after 30 minutes. What emerged from the list of proteins most affected by the treatment were proteins with key roles in chondrogenesis including TNC, IGFBP-5, and CTGF, indicating that polyphosphate plays an important role in chondrocyte metabolism. This phosphoproteome serves as a meaningful resource to help elucidate the molecular events that contribute to extracellular matrix production in cartilage.
