## Supplementary material for "Phosphoproteomic analysis of chondrocytes after short-term exposure to inorganic polyphosphate": STRING pathway analysis

### Sheet: Sheet1
Pathway	Protein count	False discovery rate	Matching proteins
RNA transport	14	0.000713	ACIN1, EIF4B, EIF4EBP1, EIF4G3, EIF5B, FMR1, NUP153, NUP214, PNN, RANBP2, RNPS1, SEC13, SRRM1, UPF1
mRNA surveillance pathway	9	0.00461	ACIN1, CPSF6, CSTF3, PCF11, PNN, PPP2R5E, RNPS1, SRRM1, UPF1
Spliceosome	11	0.00461	ACIN1, DDX42, DDX46, PRPF38B, SF3B1, SF3B2, SFRS13A, SRSF4, SRSF6, SRSF9, U2AF2
Epstein-Barr virus infection	13	0.00654	AKAP8L, ATF2, CD44, CDKN1B, HDAC4 , HSPB1, MAPK14, NEDD4, NUP214, POLR2A, PSMD2, TAB2, VIM
Endocytosis	13	0.00897	AGAP3, DNM1, FAM125A, GIT2, IQSEC1, LDLRAP1, NEDD4, PARD3, PDGFRA, PML, RABEP1, SH3KBP1, VPS4B
