## Supplementary material for "Phosphoproteomic analysis of chondrocytes after short-term exposure to inorganic polyphosphate": GSEA results - significantly enriched gene sets

### Sheet: polyPvsREST
GENESET	ES	NES	NP	FDR
REGULATED EXOCYTOSIS%GOBP%GO:0045055	-0.19	-3.5836	0	0
CELL ACTIVATION INVOLVED IN IMMUNE RESPONSE%GOBP%GO:0002263	-0.1751	-3.1177	0	0
NEUTROPHIL ACTIVATION INVOLVED IN IMMUNE RESPONSE%GOBP%GO:0002283	-0.1782	-3.101	0	0
LEUKOCYTE DEGRANULATION%GOBP%GO:0043299	-0.18	-3.05	0	0.0003
NEUTROPHIL DEGRANULATION%GOBP%GO:0043312	-0.1782	-2.9486	0	0.0003
PHAGOCYTOSIS%GOBP%GO:0006909	-0.3056	-3.004	0	0.0004
LEUKOCYTE ACTIVATION INVOLVED IN IMMUNE RESPONSE%GOBP%GO:0002366	-0.1734	-3.0013	0	0.0004
MYELOID LEUKOCYTE MEDIATED IMMUNITY%GOBP%GO:0002444	-0.171	-2.947	0	0.0004
LEUKOCYTE MEDIATED IMMUNITY%GOBP%GO:0002443	-0.167	-3.0124	0	0.0005
MYELOID CELL ACTIVATION INVOLVED IN IMMUNE RESPONSE%GOBP%GO:0002275	-0.1779	-3.0206	0	0.0006
NEUTROPHIL DEGRANULATION%REACTOME DATABASE ID RELEASE 65%6798695	-0.1754	-2.9341	0	0.0006
CALCIUM ION BINDING%GOMF%GO:0005509	-0.2117	-3.0211	0	0.0007
NEUTROPHIL MEDIATED IMMUNITY%GOBP%GO:0002446	-0.1692	-2.8958	0	0.0007
ANION TRANSPORT%GOBP%GO:0006820	-0.2546	-2.8868	0	0.0007
GRANULOCYTE ACTIVATION%GOBP%GO:0036230	-0.1712	-2.8601	0	0.0008
MYELOID LEUKOCYTE ACTIVATION%GOBP%GO:0002274	-0.1653	-2.8649	0	0.0009
GOLGI-ASSOCIATED VESICLE%GOCC%GO:0005798	-0.3035	-2.8382	0	0.0014
NEUTROPHIL ACTIVATION%GOBP%GO:0042119	-0.1703	-2.8271	0	0.0016
REGULATION OF HUMORAL IMMUNE RESPONSE%GOBP%GO:0002920	-0.4853	-2.7876	0	0.0021
GOLGI-ASSOCIATED VESICLE MEMBRANE%GOCC%GO:0030660	-0.3476	-2.7805	0	0.0021
DNA PACKAGING%GOBP%GO:0006323	0.3802	2.9962	0	0.0022
DNA CONFORMATION CHANGE%GOBP%GO:0071103	0.3162	3.0484	0	0.0026
REGULATION OF PROTEIN ACTIVATION CASCADE%GOBP%GO:2000257	-0.4853	-2.7312	0.002	0.0033
PEPTIDASE INHIBITOR ACTIVITY%GOMF%GO:0030414	-0.3335	-2.7204	0	0.0034
ORGANIC ANION TRANSPORT%GOBP%GO:0015711	-0.261	-2.6952	0	0.0037
ENDOPEPTIDASE INHIBITOR ACTIVITY%GOMF%GO:0004866	-0.3335	-2.7091	0	0.0038
CYTOPLASMIC VESICLE LUMEN%GOCC%GO:0060205	-0.1823	-2.6987	0	0.0038
COTRANSLATIONAL PROTEIN TARGETING TO MEMBRANE%GOBP%GO:0006613	0.3122	2.8771	0	0.0038
VESICLE LUMEN%GOCC%GO:0031983	-0.1833	-2.6635	0	0.0046
SECRETORY GRANULE LUMEN%GOCC%GO:0034774	-0.1869	-2.6566	0	0.0046
COMPLEMENT CASCADE%REACTOME DATABASE ID RELEASE 65%166658	-0.5357	-2.648	0.0021	0.0048
NUCLEOSOME%GOCC%GO:0000786	0.5242	2.7991	0	0.0059
ANION TRANSMEMBRANE TRANSPORTER ACTIVITY%GOMF%GO:0008509	-0.3112	-2.6194	0.0021	0.0062
ENDOPEPTIDASE REGULATOR ACTIVITY%GOMF%GO:0061135	-0.308	-2.6137	0	0.0063
INTRINSIC PATHWAY OF FIBRIN CLOT FORMATION%REACTOME DATABASE ID RELEASE 65%140837	-0.5805	-2.6074	0	0.0063
REGULATION OF COMPLEMENT ACTIVATION%GOBP%GO:0030449	-0.4743	-2.5982	0	0.0066
LEUKOCYTE ACTIVATION%GOBP%GO:0045321	-0.1338	-2.588	0	0.0069
PROTEIN-DNA COMPLEX%GOCC%GO:0032993	0.3333	2.8023	0	0.0071
LYTIC VACUOLE%GOCC%GO:0000323	-0.1407	-2.5696	0	0.0077
ION TRANSPORT%GOBP%GO:0006811	-0.1545	-2.5648	0	0.0078
REGULATION OF TRANSFORMING GROWTH FACTOR BETA PRODUCTION%GOBP%GO:0071634	-0.667	-2.5536	0	0.008
HUNTINGTON DISEASE%PANTHER PATHWAY%P00029	-0.2984	-2.5538	0	0.0082
LYSOSOME%GOCC%GO:0005764	-0.1407	-2.5377	0	0.0087
FORMATION OF FIBRIN CLOT (CLOTTING CASCADE)%REACTOME DATABASE ID RELEASE 65%140877	-0.4737	-2.5153	0	0.0103
REGULATION OF COMPLEMENT CASCADE%REACTOME%R-HSA-977606.5	-0.5245	-2.5092	0	0.0106
DNA PACKAGING COMPLEX%GOCC%GO:0044815	0.486	2.6711	0	0.0119
MITOCHONDRIAL MATRIX%GOCC%GO:0005759	0.1963	2.688	0	0.0119
SECONDARY ACTIVE TRANSMEMBRANE TRANSPORTER ACTIVITY%GOMF%GO:0015291	-0.3952	-2.491	0	0.0121
CALCIUM-DEPENDENT PHOSPHOLIPID BINDING%GOMF%GO:0005544	-0.5681	-2.4923	0	0.0123
CHROMATIN%GOCC%GO:0000785	0.17	2.6292	0	0.0126
SRP-DEPENDENT COTRANSLATIONAL PROTEIN TARGETING TO MEMBRANE%GOBP%GO:0006614	0.2954	2.623	0	0.0128
PROTEIN LOCALIZATION TO ENDOPLASMIC RETICULUM%GOBP%GO:0070972	0.2624	2.6937	0	0.013
CHROMOSOMAL PART%GOCC%GO:0044427	0.1352	2.6322	0	0.0137
CHROMATIN ASSEMBLY%GOBP%GO:0031497	0.3566	2.5907	0	0.0147
REGULATION OF ACUTE INFLAMMATORY RESPONSE%GOBP%GO:0002673	-0.4186	-2.4578	0	0.0153
RIBOSOME%GOCC%GO:0005840	0.2449	2.5631	0	0.0163
PROTEIN TARGETING TO ER%GOBP%GO:0045047	0.2785	2.5463	0	0.0167
PROTEIN ACTIVATION CASCADE%GOBP%GO:0072376	-0.4048	-2.4419	0	0.0169
REGULATION OF INFLAMMATORY RESPONSE%GOBP%GO:0050727	-0.221	-2.4378	0	0.017
PROTEIN TARGETING TO MEMBRANE%GOBP%GO:0006612	0.255	2.5498	0	0.0174
SERINE-TYPE ENDOPEPTIDASE INHIBITOR ACTIVITY%GOMF%GO:0004867	-0.3938	-2.4295	0.0019	0.0179
TRANSPORT VESICLE%GOCC%GO:0030133	-0.1991	-2.4185	0	0.0189
ESTABLISHMENT OF PROTEIN LOCALIZATION TO ENDOPLASMIC RETICULUM%GOBP%GO:0072599	0.2718	2.5234	0	0.0191
NUCLEAR CHROMOSOME PART%GOCC%GO:0044454	0.1626	2.5146	0	0.0196
ANION TRANSMEMBRANE TRANSPORT%GOBP%GO:0098656	-0.3208	-2.4066	0	0.0199
COPII-COATED ER TO GOLGI TRANSPORT VESICLE%GOCC%GO:0030134	-0.3726	-2.4074	0	0.0202
FC-GAMMA RECEPTOR SIGNALING PATHWAY%GOBP%GO:0038094	-0.3323	-2.3807	0.002	0.0233
FC RECEPTOR MEDIATED STIMULATORY SIGNALING PATHWAY%GOBP%GO:0002431	-0.3323	-2.3852	0	0.0234
CHROMATIN ORGANIZATION%GOBP%GO:0006325	0.1488	2.4625	0	0.0237
PEPTIDASE REGULATOR ACTIVITY%GOMF%GO:0061134	-0.2587	-2.3733	0.002	0.0242
RIBOSOMAL SUBUNIT%GOCC%GO:0044391	0.2575	2.4509	0.0041	0.0244
NEGATIVE REGULATION OF HYDROLASE ACTIVITY%GOBP%GO:0051346	-0.1785	-2.3681	0	0.0246
CYTOSOLIC RIBOSOME%GOCC%GO:0022626	0.2667	2.4546	0.002	0.0246
NUCLEAR SPECK%GOCC%GO:0016607	0.1633	2.4628	0	0.0248
FC-GAMMA RECEPTOR SIGNALING PATHWAY INVOLVED IN PHAGOCYTOSIS%GOBP%GO:0038096	-0.3323	-2.3576	0	0.0249
STRUCTURAL CONSTITUENT OF RIBOSOME%GOMF%GO:0003735	0.2832	2.4721	0.002	0.025
POSITIVE REGULATION OF DNA-TEMPLATED TRANSCRIPTION, ELONGATION%GOBP%GO:0032786	-0.5481	-2.3635	0.002	0.0251
POSITIVE REGULATION OF PLASMA MEMBRANE BOUNDED CELL PROJECTION ASSEMBLY%GOBP%GO:0120034	-0.3607	-2.3591	0	0.0251
NABA_MATRISOME_ASSOCIATED%MSIGDB_C2%NABA_MATRISOME_ASSOCIATED	-0.1995	-2.3545	0	0.0251
IMMUNE RESPONSE-REGULATING CELL SURFACE RECEPTOR SIGNALING PATHWAY INVOLVED IN PHAGOCYTOSIS%GOBP%GO:0002433	-0.3323	-2.3593	0	0.0255
SRP-DEPENDENT COTRANSLATIONAL PROTEIN TARGETING TO MEMBRANE%REACTOME%R-HSA-1799339.1	0.2532	2.4643	0	0.0257
NUCLEAR CHROMOSOME%GOCC%GO:0000228	0.1574	2.473	0	0.0263
NEGATIVE REGULATION OF ENDOPEPTIDASE ACTIVITY%GOBP%GO:0010951	-0.2308	-2.3415	0	0.027
VESICLE MEMBRANE%GOCC%GO:0012506	-0.1326	-2.3372	0	0.0274
NEGATIVE REGULATION OF PEPTIDASE ACTIVITY%GOBP%GO:0010466	-0.2294	-2.3298	0	0.0281
ER TO GOLGI TRANSPORT VESICLE MEMBRANE%GOCC%GO:0012507	-0.4136	-2.3052	0	0.0304
ASPARAGINE N-LINKED GLYCOSYLATION%REACTOME%R-HSA-446203.4	-0.1673	-2.3059	0	0.0308
SLC-MEDIATED TRANSMEMBRANE TRANSPORT%REACTOME DATABASE ID RELEASE 65%425407	-0.3455	-2.3105	0	0.0312
TISSUE REMODELING%GOBP%GO:0048771	-0.3644	-2.3064	0	0.0312
COMPLEMENT ACTIVATION, CLASSICAL PATHWAY%GOBP%GO:0006958	-0.5449	-2.3125	0	0.0314
IMPORT INTO CELL%GOBP%GO:0098657	-0.1369	-2.3067	0	0.0316
VACUOLE%GOCC%GO:0005773	-0.1228	-2.292	0	0.0325
CYTOPLASMIC VESICLE MEMBRANE%GOCC%GO:0030659	-0.1318	-2.2927	0	0.0329
POSITIVE REGULATION OF ACTIN FILAMENT POLYMERIZATION%GOBP%GO:0030838	-0.3073	-2.2838	0.002	0.0341
TRANSPORTER ACTIVITY%GOMF%GO:0005215	-0.1371	-2.269	0.0021	0.0377
SUMO E3 LIGASES SUMOYLATE TARGET PROTEINS%REACTOME%R-HSA-3108232.3	0.2313	2.3752	0	0.04
VACUOLAR PART%GOCC%GO:0044437	-0.134	-2.2333	0	0.0424
IMMUNE RESPONSE-ACTIVATING CELL SURFACE RECEPTOR SIGNALING PATHWAY%GOBP%GO:0002429	-0.2267	-2.2286	0.002	0.0427
GUANYL NUCLEOTIDE BINDING%GOMF%GO:0019001	-0.1739	-2.2336	0.0019	0.0428
NURD COMPLEX%GOCC%GO:0016581	-0.51	-2.2294	0.0039	0.043
REGULATION OF ALPHA-BETA T CELL DIFFERENTIATION%GOBP%GO:0046637	-0.5715	-2.2468	0.002	0.0432
ACUTE INFLAMMATORY RESPONSE%GOBP%GO:0002526	-0.4273	-2.2339	0.002	0.0433
MAPK TARGETS NUCLEAR EVENTS MEDIATED BY MAP KINASES%REACTOME DATABASE ID RELEASE 65%450282	-0.4802	-2.2374	0.002	0.0436
BLOOD COAGULATION%PANTHER PATHWAY%P00011	-0.4705	-2.2347	0.0019	0.0436
HALLMARK_COMPLEMENT%MSIGDB_C2%HALLMARK_COMPLEMENT	-0.218	-2.2379	0	0.044
NUCLEOSIDE BINDING%GOMF%GO:0001882	-0.1737	-2.2394	0.002	0.0441
ENERGY HOMEOSTASIS%GOBP%GO:0097009	-0.5806	-2.2413	0	0.0442
TRANSMEMBRANE TRANSPORTER ACTIVITY%GOMF%GO:0022857	-0.1631	-2.2207	0.0042	0.0444
ACTIN CYTOSKELETON%GOCC%GO:0015629	-0.141	-2.2189	0.0019	0.0444
BIOCARTA_AT1R_PATHWAY%MSIGDB_C2%BIOCARTA_AT1R_PATHWAY	-0.4487	-2.2161	0.0039	0.0448
ADAPTIVE IMMUNE RESPONSE BASED ON SOMATIC RECOMBINATION OF IMMUNE RECEPTORS BUILT FROM IMMUNOGLOBULIN SUPERFAMILY DOMAINS%GOBP%GO:0002460	-0.3276	-2.2142	0	0.0448
REGULATION OF VASCULAR ASSOCIATED SMOOTH MUSCLE CELL MIGRATION%GOBP%GO:1904752	-0.5622	-2.2125	0	0.0448
INFLAMMATORY RESPONSE%GOBP%GO:0006954	-0.1861	-2.207	0	0.0449
CALCIUM-DEPENDENT PROTEIN BINDING%GOMF%GO:0048306	-0.3508	-2.2055	0	0.0449
G ALPHA (Q) SIGNALLING EVENTS%REACTOME DATABASE ID RELEASE 65%416476	-0.3348	-2.2092	0	0.0453
ERK MAPK TARGETS%REACTOME DATABASE ID RELEASE 65%198753	-0.5798	-2.2074	0.002	0.0453
RIBONUCLEOSIDE BINDING%GOMF%GO:0032549	-0.1756	-2.1897	0	0.0489
OUTER MEMBRANE%GOCC%GO:0019867	-0.2378	-2.1901	0	0.0493
ORGANELLE OUTER MEMBRANE%GOCC%GO:0031968	-0.2378	-2.1811	0.002	0.0498
NEGATIVE REGULATION OF IMMUNE RESPONSE%GOBP%GO:0050777	-0.3263	-2.1823	0	0.0499

### Sheet: polyPvs30min
GENESET	ES	NES	NP	FDR
ANION TRANSMEMBRANE TRANSPORTER ACTIVITY%GOMF%GO:0008509	-0.4282	-3.6564	0	0
ORGANIC ANION TRANSMEMBRANE TRANSPORTER ACTIVITY%GOMF%GO:0008514	-0.5094	-3.5665	0	0
REGULATED EXOCYTOSIS%GOBP%GO:0045055	-0.172	-3.3097	0	0
SECONDARY ACTIVE TRANSMEMBRANE TRANSPORTER ACTIVITY%GOMF%GO:0015291	-0.516	-3.1924	0	0
INTRINSIC COMPONENT OF PLASMA MEMBRANE%GOCC%GO:0031226	-0.191	-3.1223	0	0
INTEGRAL COMPONENT OF PLASMA MEMBRANE%GOCC%GO:0005887	-0.2047	-3.0827	0	0.0002
SLC-MEDIATED TRANSMEMBRANE TRANSPORT%REACTOME DATABASE ID RELEASE 65%425407	-0.4451	-3.0513	0	0.0003
SYMPORTER ACTIVITY%GOMF%GO:0015293	-0.631	-3.031	0	0.0007
ENERGY HOMEOSTASIS%GOBP%GO:0097009	-0.7444	-2.9919	0	0.0009
TRANSPORTER ACTIVITY%GOMF%GO:0005215	-0.1776	-2.975	0	0.0009
ANION TRANSMEMBRANE TRANSPORT%GOBP%GO:0098656	-0.392	-2.9445	0	0.0012
ION TRANSMEMBRANE TRANSPORTER ACTIVITY%GOMF%GO:0015075	-0.2305	-2.9241	0	0.0014
TRANSMEMBRANE TRANSPORTER ACTIVITY%GOMF%GO:0022857	-0.2205	-2.9252	0	0.0015
PEPTIDASE INHIBITOR ACTIVITY%GOMF%GO:0030414	-0.3463	-2.8569	0	0.0023
ENDOPEPTIDASE INHIBITOR ACTIVITY%GOMF%GO:0004866	-0.3463	-2.8268	0	0.0025
NABA_MATRISOME_ASSOCIATED%MSIGDB_C2%NABA_MATRISOME_ASSOCIATED	-0.2379	-2.8164	0	0.0025
ANION TRANSPORT%GOBP%GO:0006820	-0.2483	-2.7909	0	0.0029
LEUKOCYTE ACTIVATION INVOLVED IN IMMUNE RESPONSE%GOBP%GO:0002366	-0.155	-2.7785	0	0.0033
ORGANIC ANION TRANSPORT%GOBP%GO:0015711	-0.2659	-2.7506	0	0.0033
NEUTROPHIL DEGRANULATION%GOBP%GO:0043312	-0.1604	-2.7206	0	0.0033
RIBONUCLEOSIDE BINDING%GOMF%GO:0032549	-0.2189	-2.7582	0	0.0034
CELL ACTIVATION INVOLVED IN IMMUNE RESPONSE%GOBP%GO:0002263	-0.157	-2.7286	0	0.0034
ION TRANSPORT%GOBP%GO:0006811	-0.1679	-2.7662	0	0.0035
NUCLEOSIDE BINDING%GOMF%GO:0001882	-0.2085	-2.7396	0	0.0035
CARBOXYLIC ACID TRANSMEMBRANE TRANSPORTER ACTIVITY%GOMF%GO:0046943	-0.4709	-2.7328	0	0.0035
ORGANIC ACID TRANSMEMBRANE TRANSPORTER ACTIVITY%GOMF%GO:0005342	-0.4709	-2.7298	0	0.0035
MYELOID CELL ACTIVATION INVOLVED IN IMMUNE RESPONSE%GOBP%GO:0002275	-0.1611	-2.7061	0	0.0035
PURINE RIBONUCLEOSIDE BINDING%GOMF%GO:0032550	-0.2143	-2.6961	0	0.0035
NEUTROPHIL ACTIVATION INVOLVED IN IMMUNE RESPONSE%GOBP%GO:0002283	-0.1604	-2.6912	0	0.0036
ENDOPEPTIDASE REGULATOR ACTIVITY%GOMF%GO:0061135	-0.3058	-2.6871	0	0.0036
GTP BINDING%GOMF%GO:0005525	-0.2143	-2.679	0	0.0036
LEUKOCYTE MEDIATED IMMUNITY%GOBP%GO:0002443	-0.15	-2.6801	0	0.0038
LEUKOCYTE DEGRANULATION%GOBP%GO:0043299	-0.1626	-2.6713	0	0.0038
MYELOID LEUKOCYTE MEDIATED IMMUNITY%GOBP%GO:0002444	-0.1548	-2.6668	0	0.0038
GUANYL NUCLEOTIDE BINDING%GOMF%GO:0019001	-0.2102	-2.6483	0	0.0038
INORGANIC MOLECULAR ENTITY TRANSMEMBRANE TRANSPORTER ACTIVITY%GOMF%GO:0015318	-0.2175	-2.6351	0	0.0041
GUANYL RIBONUCLEOTIDE BINDING%GOMF%GO:0032561	-0.2102	-2.6356	0	0.0042
RIBOSOME%GOCC%GO:0005840	0.2734	2.9395	0	0.0043
LYSOSOME%GOCC%GO:0005764	-0.1421	-2.6106	0	0.0047
PHAGOCYTOSIS%GOBP%GO:0006909	-0.2736	-2.6153	0	0.0048
MYELOID LEUKOCYTE ACTIVATION%GOBP%GO:0002274	-0.1498	-2.612	0	0.0048
DNA PACKAGING%GOBP%GO:0006323	0.3571	2.8819	0	0.0049
NEUTROPHIL DEGRANULATION%REACTOME DATABASE ID RELEASE 65%6798695	-0.157	-2.6002	0	0.0051
NEUTROPHIL MEDIATED IMMUNITY%GOBP%GO:0002446	-0.1526	-2.5972	0	0.0053
SERINE-TYPE ENDOPEPTIDASE INHIBITOR ACTIVITY%GOMF%GO:0004867	-0.4313	-2.5907	0	0.0055
PURINE NUCLEOSIDE BINDING%GOMF%GO:0001883	-0.2079	-2.5655	0	0.0064
COTRANSLATIONAL PROTEIN TARGETING TO MEMBRANE%GOBP%GO:0006613	0.3074	2.731	0	0.0066
DNA PACKAGING COMPLEX%GOCC%GO:0044815	0.5004	2.7681	0	0.0066
PROTEIN-DNA COMPLEX%GOCC%GO:0032993	0.3269	2.7436	0	0.007
CARBOXYLIC ACID TRANSMEMBRANE TRANSPORT%GOBP%GO:1905039	-0.4436	-2.5513	0	0.0071
CYTOSOLIC RIBOSOME%GOCC%GO:0022626	0.29	2.7082	0	0.0075
NUCLEOSOME%GOCC%GO:0000786	0.5386	2.9421	0	0.0077
ORGANIC ACID TRANSMEMBRANE TRANSPORT%GOBP%GO:1903825	-0.4436	-2.5372	0	0.0081
CHROMATIN ORGANIZATION%GOBP%GO:0006325	0.1674	2.7708	0	0.0082
NEUTROPHIL ACTIVATION%GOBP%GO:0042119	-0.1529	-2.5304	0	0.0083
GRANULOCYTE ACTIVATION%GOBP%GO:0036230	-0.154	-2.5311	0	0.0084
PID_ALPHA_SYNUCLEIN_PATHWAY%MSIGDB_C2%PID_ALPHA_SYNUCLEIN_PATHWAY	-0.616	-2.5188	0	0.009
GTPASE ACTIVITY%GOMF%GO:0003924	-0.2321	-2.5165	0	0.009
LYTIC VACUOLE%GOCC%GO:0000323	-0.1421	-2.511	0	0.0092
GOLGI-ASSOCIATED VESICLE%GOCC%GO:0005798	-0.2619	-2.502	0	0.0098
ION TRANSMEMBRANE TRANSPORT%GOBP%GO:0034220	-0.189	-2.4881	0	0.0106
CELL SURFACE%GOCC%GO:0009986	-0.187	-2.4846	0	0.0106
COMPLEMENT CASCADE%REACTOME DATABASE ID RELEASE 65%166658	-0.4999	-2.4791	0	0.0109
REGULATION OF PROTEIN ACTIVATION CASCADE%GOBP%GO:2000257	-0.4443	-2.4771	0	0.0109
NUCLEAR SPECK%GOCC%GO:0016607	0.1753	2.6499	0	0.0111
DNA CONFORMATION CHANGE%GOBP%GO:0071103	0.2732	2.6306	0	0.0116
CHROMATIN%GOCC%GO:0000785	0.1693	2.6602	0.002	0.0117
REGULATION OF HUMORAL IMMUNE RESPONSE%GOBP%GO:0002920	-0.4443	-2.4616	0	0.0121
TRANSMEMBRANE TRANSPORT%GOBP%GO:0055085	-0.16	-2.459	0	0.0121
CHROMATIN ASSEMBLY%GOBP%GO:0031497	0.3608	2.6036	0	0.0122
PROTEIN TARGETING TO ER%GOBP%GO:0045047	0.2751	2.5884	0	0.0127
RIBOSOMAL SUBUNIT%GOCC%GO:0044391	0.2765	2.606	0	0.0131
CHROMOSOMAL PART%GOCC%GO:0044427	0.1328	2.5435	0	0.0136
ESTABLISHMENT OF PROTEIN LOCALIZATION TO ENDOPLASMIC RETICULUM%GOBP%GO:0072599	0.2675	2.5554	0	0.0136
GOLGI MEMBRANE%GOCC%GO:0000139	-0.141	-2.4432	0	0.0137
STRUCTURAL CONSTITUENT OF RIBOSOME%GOMF%GO:0003735	0.2952	2.5626	0	0.0137
REGULATION OF TRANSFORMING GROWTH FACTOR BETA PRODUCTION%GOBP%GO:0071634	-0.6327	-2.4396	0	0.0139
MITOCHONDRIAL MATRIX%GOCC%GO:0005759	0.1845	2.5248	0	0.014
PROTEIN LOCALIZATION TO ENDOPLASMIC RETICULUM%GOBP%GO:0070972	0.2519	2.5674	0	0.0141
PEPTIDASE REGULATOR ACTIVITY%GOMF%GO:0061134	-0.2575	-2.4345	0	0.0143
SRP-DEPENDENT COTRANSLATIONAL PROTEIN TARGETING TO MEMBRANE%GOBP%GO:0006614	0.2888	2.5168	0	0.0144
PROTEIN TARGETING TO MEMBRANE%GOBP%GO:0006612	0.2491	2.5261	0	0.0145
VESICLE-MEDIATED TRANSPORT TO THE PLASMA MEMBRANE%GOBP%GO:0098876	-0.3454	-2.4152	0	0.0162
DRUG TRANSMEMBRANE TRANSPORT%GOBP%GO:0006855	-0.5922	-2.4075	0	0.0169
BIOCARTA_AT1R_PATHWAY%MSIGDB_C2%BIOCARTA_AT1R_PATHWAY	-0.4838	-2.3983	0	0.0175
REGULATION OF COMPLEMENT CASCADE%REACTOME%R-HSA-977606.5	-0.4887	-2.3962	0	0.0175
INORGANIC ANION TRANSMEMBRANE TRANSPORTER ACTIVITY%GOMF%GO:0015103	-0.428	-2.3988	0	0.0178
LEUKOCYTE ACTIVATION%GOBP%GO:0045321	-0.1252	-2.3848	0	0.0188
VESICLE LUMEN%GOCC%GO:0031983	-0.1591	-2.3777	0	0.0195
SRP-DEPENDENT COTRANSLATIONAL PROTEIN TARGETING TO MEMBRANE%REACTOME%R-HSA-1799339.1	0.2521	2.4687	0	0.0201
REGULATION OF CHROMATIN ORGANIZATION%GOBP%GO:1902275	0.2583	2.4704	0	0.0206
REGULATION OF COMPLEMENT ACTIVATION%GOBP%GO:0030449	-0.4333	-2.3488	0	0.0235
IMPORT INTO CELL%GOBP%GO:0098657	-0.1442	-2.3438	0	0.0238
VESICLE MEMBRANE%GOCC%GO:0012506	-0.1315	-2.332	0	0.0253
G ALPHA (Q) SIGNALLING EVENTS%REACTOME DATABASE ID RELEASE 65%416476	-0.354	-2.3263	0	0.0258
CYTOPLASMIC VESICLE LUMEN%GOCC%GO:0060205	-0.158	-2.3202	0	0.0266
SECRETORY GRANULE LUMEN%GOCC%GO:0034774	-0.1614	-2.315	0.0021	0.0273
NUCLEAR BODY%GOCC%GO:0016604	0.1264	2.4218	0	0.0274
GOLGI-ASSOCIATED VESICLE MEMBRANE%GOCC%GO:0030660	-0.2911	-2.3124	0	0.0275
DRUG TRANSMEMBRANE TRANSPORTER ACTIVITY%GOMF%GO:0015238	-0.4928	-2.3026	0.002	0.0283
PERINUCLEAR REGION OF CYTOPLASM%GOCC%GO:0048471	-0.1316	-2.3054	0	0.0284
EGFR1%IOB%EGFR1	-0.1283	-2.3035	0.0041	0.0285
NEGATIVE REGULATION OF ENDOPEPTIDASE ACTIVITY%GOBP%GO:0010951	-0.2257	-2.3063	0.002	0.0286
EGFR1%NETPATH%EGFR1	-0.1289	-2.2949	0	0.0296
CYTOPLASMIC VESICLE MEMBRANE%GOCC%GO:0030659	-0.1313	-2.2829	0	0.0301
OLIGODENDROCYTE DEVELOPMENT%GOBP%GO:0014003	-0.5956	-2.2816	0	0.0301
ACTIN FILAMENT BINDING%GOMF%GO:0051015	-0.2232	-2.283	0.0021	0.0304
SOLUTE:CATION SYMPORTER ACTIVITY%GOMF%GO:0015294	-0.5966	-2.2785	0.002	0.0305
FC-GAMMA RECEPTOR SIGNALING PATHWAY%GOBP%GO:0038094	-0.3141	-2.2837	0	0.0307
CENTRAL NERVOUS SYSTEM NEURON DEVELOPMENT%GOBP%GO:0021954	-0.4537	-2.2865	0	0.0309
FC-GAMMA RECEPTOR SIGNALING PATHWAY INVOLVED IN PHAGOCYTOSIS%GOBP%GO:0038096	-0.3141	-2.2843	0	0.0309
NABA_MATRISOME%MSIGDB_C2%NABA_MATRISOME	-0.1501	-2.2711	0.0019	0.0317
REGULATION OF CELL PROJECTION ORGANIZATION%GOBP%GO:0031344	-0.145	-2.2616	0	0.0326
FC RECEPTOR MEDIATED STIMULATORY SIGNALING PATHWAY%GOBP%GO:0002431	-0.3141	-2.2617	0	0.033
REGULATION OF PLASMA MEMBRANE BOUNDED CELL PROJECTION ORGANIZATION%GOBP%GO:0120035	-0.1468	-2.2579	0.0019	0.033
REGULATION OF IMMUNE EFFECTOR PROCESS%GOBP%GO:0002697	-0.1978	-2.2633	0	0.0331
PLASMA MEMBRANE REGION%GOCC%GO:0098590	-0.1269	-2.2521	0.004	0.0338
REGULATION OF TRANSMEMBRANE TRANSPORT%GOBP%GO:0034762	-0.1858	-2.2467	0	0.0347
INORGANIC ANION TRANSPORT%GOBP%GO:0015698	-0.3651	-2.2452	0.0019	0.0347
VACUOLAR PART%GOCC%GO:0044437	-0.1324	-2.2386	0	0.035
IMMUNE RESPONSE-REGULATING CELL SURFACE RECEPTOR SIGNALING PATHWAY INVOLVED IN PHAGOCYTOSIS%GOBP%GO:0002433	-0.3141	-2.2409	0	0.0352
SECRETORY GRANULE MEMBRANE%GOCC%GO:0030667	-0.201	-2.2392	0.002	0.0352
VACUOLE%GOCC%GO:0005773	-0.1215	-2.2342	0.004	0.0358
CHANNEL ACTIVITY%GOMF%GO:0015267	-0.3171	-2.2293	0	0.036
CENTRAL NERVOUS SYSTEM NEURON DIFFERENTIATION%GOBP%GO:0021953	-0.3731	-2.2277	0.0039	0.0361
NEGATIVE REGULATION OF HYDROLASE ACTIVITY%GOBP%GO:0051346	-0.1654	-2.2296	0.002	0.0363
PASSIVE TRANSMEMBRANE TRANSPORTER ACTIVITY%GOMF%GO:0022803	-0.3171	-2.2298	0	0.0366
VIRAL MRNA TRANSLATION%REACTOME DATABASE ID RELEASE 65%192823	0.2854	2.3809	0	0.0368
TRANSPORT VESICLE%GOCC%GO:0030133	-0.1805	-2.2172	0	0.0384
CELLULAR HOMEOSTASIS%GOBP%GO:0019725	-0.1287	-2.2121	0	0.0395
NEGATIVE REGULATION OF PEPTIDASE ACTIVITY%GOBP%GO:0010466	-0.2201	-2.2077	0	0.0403
NUCLEAR CHROMOSOME PART%GOCC%GO:0044454	0.1552	2.3585	0	0.0403
NUCLEAR CHROMOSOME%GOCC%GO:0000228	0.1509	2.3587	0.002	0.0418
ORGANELLE OUTER MEMBRANE%GOCC%GO:0031968	-0.2444	-2.1917	0	0.0427
CALCIUM-DEPENDENT PHOSPHOLIPID BINDING%GOMF%GO:0005544	-0.5099	-2.1922	0	0.043
NABA_ECM_AFFILIATED%MSIGDB_C2%NABA_ECM_AFFILIATED	-0.3799	-2.1933	0	0.0431
LIGASE ACTIVITY%GOMF%GO:0016874	-0.2176	-2.1938	0	0.0433
CALCIUM-DEPENDENT PROTEIN BINDING%GOMF%GO:0048306	-0.344	-2.1945	0.002	0.0435
IMMUNE RESPONSE-ACTIVATING CELL SURFACE RECEPTOR SIGNALING PATHWAY%GOBP%GO:0002429	-0.2203	-2.1949	0	0.0438
OUTER MEMBRANE%GOCC%GO:0019867	-0.2444	-2.1843	0.004	0.0445
HUNTINGTON DISEASE%PANTHER PATHWAY%P00029	-0.2557	-2.179	0	0.0456
COMPLEMENT ACTIVATION, CLASSICAL PATHWAY%GOBP%GO:0006958	-0.5091	-2.1686	0	0.0475
REGULATION OF RESPONSE TO WOUNDING%GOBP%GO:1903034	-0.2616	-2.1687	0.004	0.0479
GOLGI SUBCOMPARTMENT%GOCC%GO:0098791	-0.1182	-2.1689	0.0037	0.0482
REGULATION OF ACUTE INFLAMMATORY RESPONSE%GOBP%GO:0002673	-0.3797	-2.161	0	0.0495

### Sheet: polyPvs0min
GENESET	ES	NES	NP	FDR
REGULATED EXOCYTOSIS%GOBP%GO:0045055	-0.1755	-3.3945	0	0
LEUKOCYTE MEDIATED IMMUNITY%GOBP%GO:0002443	-0.1644	-2.922	0	0.0035
PEPTIDASE INHIBITOR ACTIVITY%GOMF%GO:0030414	-0.3333	-2.7277	0	0.0045
NEUTROPHIL ACTIVATION INVOLVED IN IMMUNE RESPONSE%GOBP%GO:0002283	-0.1661	-2.7229	0	0.0045
CELL ACTIVATION INVOLVED IN IMMUNE RESPONSE%GOBP%GO:0002263	-0.1666	-2.9505	0	0.0047
CALCIUM-DEPENDENT PHOSPHOLIPID BINDING%GOMF%GO:0005544	-0.6265	-2.7286	0	0.0047
GOLGI-ASSOCIATED VESICLE MEMBRANE%GOCC%GO:0030660	-0.3396	-2.7336	0	0.0049
MYELOID LEUKOCYTE MEDIATED IMMUNITY%GOBP%GO:0002444	-0.1605	-2.7343	0	0.0052
MYELOID CELL ACTIVATION INVOLVED IN IMMUNE RESPONSE%GOBP%GO:0002275	-0.1628	-2.6854	0	0.0054
INTRINSIC PATHWAY OF FIBRIN CLOT FORMATION%REACTOME DATABASE ID RELEASE 65%140837	-0.5815	-2.6792	0	0.0054
NEUTROPHIL DEGRANULATION%REACTOME DATABASE ID RELEASE 65%6798695	-0.165	-2.7686	0	0.0055
GOLGI-ASSOCIATED VESICLE%GOCC%GO:0005798	-0.2825	-2.7554	0	0.0057
NEUTROPHIL DEGRANULATION%GOBP%GO:0043312	-0.1661	-2.7422	0	0.0057
NEUTROPHIL MEDIATED IMMUNITY%GOBP%GO:0002446	-0.1583	-2.7356	0	0.0057
ENDOPEPTIDASE INHIBITOR ACTIVITY%GOMF%GO:0004866	-0.3333	-2.7715	0	0.0058
REGULATION OF PROTEIN ACTIVATION CASCADE%GOBP%GO:2000257	-0.475	-2.6453	0	0.0059
CALCIUM ION BINDING%GOMF%GO:0005509	-0.1979	-2.7846	0	0.006
LEUKOCYTE ACTIVATION INVOLVED IN IMMUNE RESPONSE%GOBP%GO:0002366	-0.1644	-2.8156	0	0.0061
GRANULOCYTE ACTIVATION%GOBP%GO:0036230	-0.1597	-2.6462	0	0.0061
PHAGOCYTOSIS%GOBP%GO:0006909	-0.2916	-2.828	0	0.0063
LEUKOCYTE ACTIVATION%GOBP%GO:0045321	-0.1353	-2.6358	0	0.0063
NEUTROPHIL ACTIVATION%GOBP%GO:0042119	-0.1586	-2.6474	0	0.0064
POSITIVE REGULATION OF ACTIN FILAMENT POLYMERIZATION%GOBP%GO:0030838	-0.3529	-2.6192	0	0.0067
LEUKOCYTE DEGRANULATION%GOBP%GO:0043299	-0.1683	-2.7952	0	0.0068
REGULATION OF HUMORAL IMMUNE RESPONSE%GOBP%GO:0002920	-0.475	-2.6086	0	0.007
REGULATION OF COMPLEMENT ACTIVATION%GOBP%GO:0030449	-0.4641	-2.5749	0	0.0085
ENDOPEPTIDASE REGULATOR ACTIVITY%GOMF%GO:0061135	-0.3004	-2.5777	0	0.0088
MYELOID LEUKOCYTE ACTIVATION%GOBP%GO:0002274	-0.151	-2.5569	0	0.0096
FORMATION OF FIBRIN CLOT (CLOTTING CASCADE)%REACTOME DATABASE ID RELEASE 65%140877	-0.4747	-2.5449	0.0019	0.0099
COPII-COATED ER TO GOLGI TRANSPORT VESICLE%GOCC%GO:0030134	-0.3944	-2.5392	0	0.0099
HUNTINGTON DISEASE%PANTHER PATHWAY%P00029	-0.297	-2.548	0	0.01
NABA_MATRISOME_ASSOCIATED%MSIGDB_C2%NABA_MATRISOME_ASSOCIATED	-0.2083	-2.4505	0	0.0203
BLOOD COAGULATION%PANTHER PATHWAY%P00011	-0.5124	-2.4431	0	0.0212
SECRETORY GRANULE LUMEN%GOCC%GO:0034774	-0.1647	-2.4356	0	0.0219
ESTABLISHMENT OF PROTEIN LOCALIZATION TO ENDOPLASMIC RETICULUM%GOBP%GO:0072599	0.2823	2.7031	0	0.0222
ASPARAGINE N-LINKED GLYCOSYLATION%REACTOME%R-HSA-446203.4	-0.1702	-2.4077	0	0.0245
POSITIVE REGULATION OF PROTEIN POLYMERIZATION%GOBP%GO:0032273	-0.2828	-2.4161	0	0.0247
REGULATION OF INFLAMMATORY RESPONSE%GOBP%GO:0050727	-0.2186	-2.4117	0	0.0247
NEGATIVE REGULATION OF PEPTIDASE ACTIVITY%GOBP%GO:0010466	-0.2347	-2.3966	0.002	0.0263
CYTOPLASMIC VESICLE LUMEN%GOCC%GO:0060205	-0.1621	-2.3923	0.002	0.0267
COMPLEMENT CASCADE%REACTOME DATABASE ID RELEASE 65%166658	-0.4764	-2.3843	0	0.0274
DNA PACKAGING%GOBP%GO:0006323	0.3445	2.7536	0	0.0287
NUCLEOSOME%GOCC%GO:0000786	0.4977	2.5849	0	0.029
PROTEIN LOCALIZATION TO ENDOPLASMIC RETICULUM%GOBP%GO:0070972	0.2709	2.7061	0	0.0293
VESICLE LUMEN%GOCC%GO:0031983	-0.1574	-2.3705	0	0.0295
DNA CONFORMATION CHANGE%GOBP%GO:0071103	0.2933	2.824	0	0.0295
METHYLATION-DEPENDENT PROTEIN BINDING%GOMF%GO:0140034	0.4881	2.594	0	0.0309
COTRANSLATIONAL PROTEIN TARGETING TO MEMBRANE%GOBP%GO:0006613	0.3014	2.6324	0	0.032
PROTEIN ACTIVATION CASCADE%GOBP%GO:0072376	-0.3946	-2.3553	0.0019	0.0323
METHYLATED HISTONE BINDING%GOMF%GO:0035064	0.4881	2.6073	0.002	0.0327
CARBOHYDRATE DERIVATIVE CATABOLIC PROCESS%GOBP%GO:1901136	-0.2713	-2.3503	0	0.0329
POSITIVE REGULATION OF PLASMA MEMBRANE BOUNDED CELL PROJECTION ASSEMBLY%GOBP%GO:0120034	-0.3604	-2.3314	0.0042	0.0366
DNA PACKAGING COMPLEX%GOCC%GO:0044815	0.4667	2.5388	0	0.0373
PROTEIN TARGETING TO ER%GOBP%GO:0045047	0.2716	2.5245	0	0.0375
FC-GAMMA RECEPTOR SIGNALING PATHWAY INVOLVED IN PHAGOCYTOSIS%GOBP%GO:0038096	-0.3211	-2.3088	0	0.0419
PROTEIN-DNA COMPLEX%GOCC%GO:0032993	0.2991	2.4937	0	0.0425
FC-GAMMA RECEPTOR SIGNALING PATHWAY%GOBP%GO:0038094	-0.3211	-2.3044	0	0.0427
SERINE-TYPE ENDOPEPTIDASE INHIBITOR ACTIVITY%GOMF%GO:0004867	-0.3851	-2.2994	0	0.0433
FC RECEPTOR MEDIATED STIMULATORY SIGNALING PATHWAY%GOBP%GO:0002431	-0.3211	-2.2705	0	0.0444
GOLGI VESICLE TRANSPORT%GOBP%GO:0048193	-0.1519	-2.2857	0	0.0448
ENZYME INHIBITOR ACTIVITY%GOMF%GO:0004857	-0.1791	-2.2879	0	0.045
REGULATION OF IMMUNE EFFECTOR PROCESS%GOBP%GO:0002697	-0.2012	-2.2792	0	0.0451
DDX58 IFIH1-MEDIATED INDUCTION OF INTERFERON-ALPHA BETA%REACTOME DATABASE ID RELEASE 65%168928	-0.3752	-2.2705	0.0019	0.0452
PEPTIDASE REGULATOR ACTIVITY%GOMF%GO:0061134	-0.2491	-2.275	0	0.0454
NEGATIVE REGULATION OF ENDOPEPTIDASE ACTIVITY%GOBP%GO:0010951	-0.2266	-2.2885	0	0.0459
REGULATION OF CELL SHAPE%GOBP%GO:0008360	-0.2943	-2.2795	0	0.0459
REGULATION OF ACUTE INFLAMMATORY RESPONSE%GOBP%GO:0002673	-0.3897	-2.2709	0	0.0459
IMMUNE RESPONSE-REGULATING CELL SURFACE RECEPTOR SIGNALING PATHWAY INVOLVED IN PHAGOCYTOSIS%GOBP%GO:0002433	-0.3211	-2.2578	0	0.0478
MITOCHONDRIAL MATRIX%GOCC%GO:0005759	0.1779	2.4648	0.002	0.0486
TISSUE REMODELING%GOBP%GO:0048771	-0.3477	-2.2506	0	0.0491
REGULATION OF COMPLEMENT CASCADE%REACTOME%R-HSA-977606.5	-0.4578	-2.2479	0	0.0493

### Sheet: 30minVs0min
GENESET	ES	NES	NP	FDR
SLC-MEDIATED TRANSMEMBRANE TRANSPORT%REACTOME DATABASE ID RELEASE 65%425407	0.4709	3.2184	0	0
ORGANIC ANION TRANSMEMBRANE TRANSPORTER ACTIVITY%GOMF%GO:0008514	0.4737	3.3416	0	0
ION TRANSMEMBRANE TRANSPORTER ACTIVITY%GOMF%GO:0015075	0.2614	3.3551	0	0
INTRINSIC COMPONENT OF PLASMA MEMBRANE%GOCC%GO:0031226	0.267	4.1097	0	0
INTEGRAL COMPONENT OF PLASMA MEMBRANE%GOCC%GO:0005887	0.2936	4.4906	0	0
SECRETORY GRANULE MEMBRANE%GOCC%GO:0030667	0.2835	3.1608	0	0.0002
TRANSMEMBRANE TRANSPORTER ACTIVITY%GOMF%GO:0022857	0.2293	3.1173	0	0.0003
INORGANIC MOLECULAR ENTITY TRANSMEMBRANE TRANSPORTER ACTIVITY%GOMF%GO:0015318	0.2397	2.9379	0	0.0008
SYMPORTER ACTIVITY%GOMF%GO:0015293	0.6125	2.9563	0	0.0009
ORGANIC ACID TRANSMEMBRANE TRANSPORTER ACTIVITY%GOMF%GO:0005342	0.5084	3.0082	0	0.0009
ION TRANSMEMBRANE TRANSPORT%GOBP%GO:0034220	0.2315	2.9798	0	0.001
TRANSMEMBRANE TRANSPORT%GOBP%GO:0055085	0.1884	2.9159	0	0.0011
ANION TRANSMEMBRANE TRANSPORTER ACTIVITY%GOMF%GO:0008509	0.3541	2.9823	0	0.0011
CARBOXYLIC ACID TRANSMEMBRANE TRANSPORTER ACTIVITY%GOMF%GO:0046943	0.5084	2.9903	0	0.0012
VIRAL ENTRY INTO HOST CELL%GOBP%GO:0046718	0.4143	2.8551	0	0.0014
ACTIVE TRANSMEMBRANE TRANSPORTER ACTIVITY%GOMF%GO:0022804	0.3009	2.8164	0	0.0019
ORGANIC ACID TRANSMEMBRANE TRANSPORT%GOBP%GO:1903825	0.4671	2.7294	0	0.0037
SECONDARY ACTIVE TRANSMEMBRANE TRANSPORTER ACTIVITY%GOMF%GO:0015291	0.4316	2.7231	0	0.0038
CARBOXYLIC ACID TRANSMEMBRANE TRANSPORT%GOBP%GO:1905039	0.4671	2.7352	0	0.0038
INTRINSIC COMPONENT OF ENDOPLASMIC RETICULUM MEMBRANE%GOCC%GO:0031227	0.3258	2.6943	0	0.0045
TRANSFERASE ACTIVITY, TRANSFERRING HEXOSYL GROUPS%GOMF%GO:0016758	0.3122	2.6966	0	0.0046
INTEGRAL COMPONENT OF ORGANELLE MEMBRANE%GOCC%GO:0031301	0.3645	2.7037	0	0.0047
ENTRY INTO HOST CELL%GOBP%GO:0030260	0.3727	2.663	0	0.0054
INTEGRAL COMPONENT OF ENDOPLASMIC RETICULUM MEMBRANE%GOCC%GO:0030176	0.3187	2.6636	0	0.0055
INTRINSIC COMPONENT OF ORGANELLE MEMBRANE%GOCC%GO:0031300	0.3345	2.6682	0	0.0056
CYTOPLASMIC VESICLE MEMBRANE%GOCC%GO:0030659	0.1518	2.6455	0	0.0057
ENTRY INTO CELL OF OTHER ORGANISM INVOLVED IN SYMBIOTIC INTERACTION%GOBP%GO:0051806	0.3727	2.6495	0	0.0058
ENTRY INTO OTHER ORGANISM INVOLVED IN SYMBIOTIC INTERACTION%GOBP%GO:0051828	0.3727	2.6168	0	0.0068
ENTRY INTO HOST%GOBP%GO:0044409	0.3727	2.5993	0	0.0073
ANION TRANSMEMBRANE TRANSPORT%GOBP%GO:0098656	0.3472	2.594	0	0.0074
TRANSMEMBRANE RECEPTOR PROTEIN KINASE ACTIVITY%GOMF%GO:0019199	0.5438	2.5594	0	0.0085
MEMBRANE LIPID BIOSYNTHETIC PROCESS%GOBP%GO:0046467	0.4406	2.5657	0	0.0087
UDP-GLYCOSYLTRANSFERASE ACTIVITY%GOMF%GO:0008194	0.4143	2.5532	0	0.0088
TRANSFERASE ACTIVITY, TRANSFERRING GLYCOSYL GROUPS%GOMF%GO:0016757	0.2496	2.5461	0	0.009
INTERACTION WITH HOST%GOBP%GO:0051701	0.2734	2.474	0	0.0153
ION TRANSPORT%GOBP%GO:0006811	0.149	2.4509	0	0.0183
RIBONUCLEOPROTEIN COMPLEX SUBUNIT ORGANIZATION%GOBP%GO:0071826	-0.2106	-2.7853	0	0.0191
RIBONUCLEOPROTEIN COMPLEX ASSEMBLY%GOBP%GO:0022618	-0.2173	-2.8329	0	0.0232
VASCULOGENESIS%GOBP%GO:0001570	0.5042	2.4167	0	0.0232
PLASMA MEMBRANE PROTEIN COMPLEX%GOCC%GO:0098797	0.2018	2.4092	0.002	0.0242
CATION TRANSMEMBRANE TRANSPORTER ACTIVITY%GOMF%GO:0008324	0.2345	2.3974	0	0.0256
GLYCOPROTEIN METABOLIC PROCESS%GOBP%GO:0009100	0.206	2.3925	0	0.0261
VIRUS RECEPTOR ACTIVITY%GOMF%GO:0001618	0.4382	2.3679	0	0.0265
SNAP RECEPTOR ACTIVITY%GOMF%GO:0005484	0.4552	2.3679	0	0.0271
BASIGIN INTERACTIONS%REACTOME%R-HSA-210991.1	0.5849	2.3823	0	0.0273
TRANSPORT OF INORGANIC CATIONS ANIONS AND AMINO ACIDS OLIGOPEPTIDES%REACTOME DATABASE ID RELEASE 65%425393	0.4871	2.3685	0	0.0276
GTPASE ACTIVITY%GOMF%GO:0003924	0.2181	2.3706	0	0.0279
AMINO ACID TRANSMEMBRANE TRANSPORT%GOBP%GO:0003333	0.4664	2.3767	0	0.0279
VESICLE MEMBRANE%GOCC%GO:0012506	0.1356	2.3725	0	0.0281
HIJACKED MOLECULAR FUNCTION%GOMF%GO:0104005	0.4382	2.3548	0.0041	0.0288
NEURAL TUBE CLOSURE%GOBP%GO:0001843	0.3677	2.3282	0	0.0344
SIGNALING RECEPTOR ACTIVITY%GOMF%GO:0038023	0.2078	2.3082	0	0.0393
COLLAGEN FORMATION%REACTOME%R-HSA-1474290.1	0.2919	2.2974	0	0.0408
DRUG TRANSMEMBRANE TRANSPORT%GOBP%GO:0006855	0.5648	2.2986	0	0.0412
ANCHORED COMPONENT OF MEMBRANE%GOCC%GO:0031225	0.4622	2.2819	0.0039	0.0416
GDP BINDING%GOMF%GO:0019003	0.3522	2.2841	0	0.0416
NEURAL TUBE DEVELOPMENT%GOBP%GO:0021915	0.2944	2.2884	0	0.042
MYELIN SHEATH%GOCC%GO:0043209	0.1986	2.2848	0	0.0423
TUBE CLOSURE%GOBP%GO:0060606	0.3677	2.2756	0	0.0428
MOLECULAR TRANSDUCER ACTIVITY%GOMF%GO:0060089	0.1898	2.2707	0.002	0.0436
PHOSPHOTRANSFERASE ACTIVITY, ALCOHOL GROUP AS ACCEPTOR%GOMF%GO:0016773	0.1415	2.2518	0	0.049
